# Understanding the mechanisms underlying microbiota variation in wild tick populations

**DOI:** 10.1101/2024.12.27.630517

**Authors:** Víctor Noguerales, José de la Fuente, Sandra Díaz-Sánchez

**Affiliations:** Departamento de Biología Animal, Edafología y Geología, Universidad de La Laguna, San Cristóbal de La Laguna, Tenerife, Spain; Instituto de Productos Naturales y Agrobiología (IPNA-CSIC), San Cristóbal de La Laguna, Tenerife, Spain; SaBio. Instituto de Investigación en Recursos Cinegéticos IREC(CSIC-UCLM-JCCM), Ronda de Toledo s/n, 13005 Ciudad Real, Spain; Department of Veterinary Pathobiology, Center for Veterinary Health Sciences, Oklahoma State University, Stillwater, OK 74078, USA

**Keywords:** 16S metagenomics, Ixodidae, microbial ecology, microbiota, ticks

## Abstract

Ticks are fascinating arthropods that have developed a unique blood-feeding lifestyle, making them intriguing subjects for understanding how they adapt to living with vertebrate hosts, their ability to transmit diseases, and their versatile roles in the ecosystem. Recent research highlights how significantly microbes impact the evolution of ticks, suggesting a genetic link to their hosts. These microbial partnerships are vital in improving tick nutrition, metabolism, reproduction, and overall survival, highlighting their important role as vectors in diverse ecological environments. In this study, we took a close look at the microbial communities present in three wild tick species—*Hyalomma lusitanicum*, *Rhipicephalus sanguineus*, and *Rhipicephalus bursa*—collected from several sites across central Spain. Through high-throughput DNA sequencing of the 16S rRNA gene, we discovered a complex and diverse microbiota largely composed of Proteobacteria, Bacteroidota, and Firmicutes. While all species exhibited a shared core microbiota, notable differences in microbial composition and network microbial interactions suggest that each species may be influenced by ecological and evolutionary factors shaping their microbiota. These insights deepen our understanding of the complex relationships between ticks, their microbiota, and the surrounding environment, which can inform better strategies for managing vectors and controlling pathogens.
