## Supplementary material for "Understanding the mechanisms underlying microbiota variation in wild tick populations": Supplementary file 2-Dataset 1.xlsx

### Sheet: Suppl file 2
Supplementary File 2: Dataset 1. Shared genera "core microbiota" based on tick species and their localities (species co-occurring together).
Tick species			Locality 3			Locality 4			Locality 5
Shared H. lusitanicum/R. sanguineus /R. bursa			Shared H. lusitanicum/R. sanguineus			Shared H. lusitanicum/R. sanguineus			Shared H. lusitanicum/R. bursa
Core microbiota	average % relative abundance		Core microbiota	average % relative abundance		Core microbiota	average % relative abundance		Core microbiota	average % relative abundance
Porphyromonas*	8.22884		Fusobacterium*	11.4095		Fusobacterium*	13.3538		Fusobacterium*	10.6785
Tannerella*	4.15853		Coxiella	10.7915		Porphyromonas*	8.84512		Porphyromonas*	7.15987
Fusobacterium*	12.3424		Porphyromonas*	7.57263		Francisella	6.83509		Candidatus Udaeobacter*	4.89757
Alistipes*	1.13787		Francisella	7.01659		Coxiella	5.15901		Sphingomonas*	4.26472
Filifactor*	1.3146		Sphingomonas*	5.08627		Prevotella*	5.08242		Prevotella*	4.1134
Bacteroides*	1.58199		Prevotella*	4.20082		Treponema*	4.87734		Treponema*	3.79481
Prevotella*	4.67573		Treponema*	4.08108		Tannerella*	4.47682		Tannerella*	3.59142
Streptococcus*	1.68485		Tannerella*	3.91441		Sphingomonas*	3.90277		Fretibacterium*	2.58605
Candidatus Udaeobacter*	3.68038		Candidatus Udaeobacter*	3.48738		Fretibacterium*	3.21319		Gaiella*	2.09422
Fretibacterium*	2.94805		Fretibacterium*	2.63953		Candidatus Udaeobacter*	3.10638		Massilia	1.88727
Treponema*	4.44771		Bacteroides*	1.9553		Streptococcus*	1.81076		Streptococcus*	1.37542
Phocaeicola	0.9695		Gaiella*	1.65568		Bacteroides*	1.58386		Bacteroides*	1.23376
Campylobacter*	1.37136		Streptococcus*	1.60018		Campylobacter*	1.4869		Campylobacter*	1.14016
Parabacteroides	0.258583		Alistipes*	1.51946		Filifactor*	1.44053		Filifactor*	1.09744
Akkermansia	0.483331		Campylobacter*	1.2805		Gaiella*	1.34291		Lactobacillus*	0.9118
Dialister	0.780924		Filifactor	1.23017		Lactobacillus*	1.22238		Phocaeicola	0.874061
Lactobacillus*	1.13781		Massilia	1.18203		Lachnospiraceae NK4A136 group*	1.14715		Alistipes*	0.854315
Flexilinea	0.646467		Lactobacillus*	1.17821		Alistipes*	1.08807		Lysobacter	0.829345
Sphingomonas*	4.06769		Lachnospiraceae NK4A136 group*	1.15262		Phocaeicola	1.06148		Lachnospiraceae NK4A136 group*	0.825136
Bradyrhizobium	0.478954		F0058	1.07657		Leptotrichia	1.0537		Leptotrichia	0.822147
Pyramidobacter	0.44988		Leptotrichia	0.914867		F0058	1.03945		F0058	0.800238
Anaeroglobus	0.72979		Phocaeicola	0.823236		Capnocytophaga	0.881658		Capnocytophaga	0.713412
Clostridium sensu stricto 1	0.421766		Dialister	0.717577		Dialister	0.853367		Pseudolabrys	0.706606
F0058	0.9867		Capnocytophaga	0.703787		Anaeroglobus	0.829954		Arenimonas	0.683531
Acidothermus	0.382848		Lysobacter	0.584131		Flexilinea	0.699609		Bacillus	0.67864
Faecalibacterium	0.18141		Pseudolabrys	0.57827		[Eubacterium] nodatum group	0.640461		Bradyrhizobium	0.660164
Escherichia-Shigella	0.241906		Anaeroglobus	0.574931		Selenomonas	0.546191		Dialister	0.647982
Lachnospiraceae NK4A136 group*	1.06736		Akkermansia	0.558019		Akkermansia	0.501392		Anaeroglobus	0.618121
Candidatus Saccharimonas	0.202809		Flexilinea	0.55168		Pyramidobacter	0.498679		Flexilinea	0.555408
[Eubacterium] nodatum group	0.578131		[Eubacterium] nodatum group	0.499271		Clostridium sensu stricto 1	0.449699		Acidibacter	0.550425
Capnocytophaga	0.81103		Bacillus	0.498115		Peptostreptococcus	0.370508		Candidatus Solibacter	0.542085
Gaiella*	1.59146		Acidothermus	0.469835		Veillonella	0.368772		[Eubacterium] nodatum group	0.509701
Leptotrichia	0.963478		Arenimonas	0.46026		Johnsonella	0.342721		Acidothermus	0.492544
Peptostreptococcus	0.348262		Bradyrhizobium	0.440438		Parabacteroides	0.279833		Selenomonas	0.466715
Massilia	1.3468		Selenomonas	0.405513		Escherichia-Shigella	0.258548		Candidatus Xiphinematobacter	0.437301
[Eubacterium] brachy group	0.220904		Clostridium sensu stricto 1	0.396991		Alloprevotella	0.236747		Pseudoduganella	0.417004
Intestinimonas	0.14352		Acidibacter	0.373889		[Eubacterium] brachy group	0.229665		Mycobacterium	0.409543
Oscillibacter	0.137831		Pyramidobacter	0.368756		Lentimicrobium	0.22312		Pyramidobacter	0.390651
Pseudolabrys	0.560444		Candidatus Solibacter	0.365009		Lachnospiraceae NK3A20 group	0.220203		Clostridium sensu stricto 1	0.356569
Lachnospiraceae NK3A20 group	0.198927		Peptostreptococcus	0.351847		Candidatus Saccharimonas	0.205467		Flavobacterium	0.351374
Veillonella	0.344585		Veillonella	0.338934		Gemella	0.18681		Akkermansia	0.349099
Arenimonas	0.512396		Mycobacterium	0.328864		Pseudoramibacter	0.177189		Nocardioides	0.330214
Pseudoramibacter	0.157454		Candidatus Xiphinematobacter	0.315571		Rothia	0.175321		Veillonella	0.290469
Desulfobulbus	0.150882		Parabacteroides	0.284037		Faecalibacterium	0.170551		Streptomyces	0.28826
[Eubacterium] yurii group	0.146259		Candidatus Saccharimonas	0.274407		Rikenellaceae RC9 gut group*	0.168707		Johnsonella	0.286742
[Eubacterium] saphenum group	0.142421		Faecalibacterium	0.268109		Odoribacter	0.166413		Peptostreptococcus	0.280685
Rothia	0.151002		Escherichia-Shigella	0.236474		TM7x	0.165652		RB41	0.264652
Lysobacter	0.633121		[Eubacterium] brachy group	0.220163		Peptococcus	0.162293		JGI 0001001-H03	0.257571
Odoribacter	0.163299		Johnsonella	0.213217		[Eubacterium] yurii group	0.159253		Geobacter	0.211514
Muribaculum	0.0960326		GOUTA6	0.209722		[Eubacterium] saphenum group	0.157995		GOUTA6	0.20101
Johnsonella	0.307234		Streptomyces	0.200886		Defluviitaleaceae UCG-011	0.157742		Escherichia-Shigella	0.200392
Peptococcus	0.157871		Odoribacter	0.189958		Desulfobulbus	0.149932		[Eubacterium] brachy group	0.184189
Bacillus	0.479906		Lentimicrobium	0.186964		Intestinimonas	0.148758		Pseudarthrobacter	0.179982
Aggregatibacter	0.116566		Lachnospiraceae NK3A20 group	0.170285		Oscillibacter	0.14766		Parabacteroides	0.175971
Defluviitaleaceae UCG-011	0.150376		Gemella	0.169747		Enterococcus	0.144713		Lachnospiraceae NK3A20 group	0.175887
Moryella	0.0885683		Desulfobulbus	0.161855		Aggregatibacter	0.121009		Rikenellaceae RC9 gut group*	0.170079
Gemella	0.172177		Oscillibacter	0.159911		Cardiobacterium	0.120912		TM7x	0.151004
Lentimicrobium	0.193682		Peptococcus	0.153926		Kingella	0.112023		Candidatus Saccharimonas	0.146879
Selenomonas	0.508734		Defluviitaleaceae UCG-011	0.147924		Oceanivirga	0.106678		Lentimicrobium	0.144355
Cardiobacterium	0.114689		[Eubacterium] yurii group	0.13825		Oribacterium	0.104301		Gemella	0.139518
TM7x	0.150894		Pseudoramibacter	0.13384		Moryella	0.0980918		Odoribacter	0.135565
Acidibacter	0.401371		[Eubacterium] saphenum group	0.127915		Granulicatella	0.0972122		Pseudoramibacter	0.133475
Enterococcus	0.138834		Muribaculum	0.127108		Muribaculum	0.0957103		Peptococcus	0.133367
Oribacterium	0.0925005		Rikenellaceae RC9 gut group*	0.117251					Desulfobulbus	0.132153
Rikenellaceae RC9 gut group*	0.160662		Rothia	0.106923					Rothia	0.128604
									[Eubacterium] saphenum group	0.125191
									Faecalibacterium	0.124949
									Puia	0.121075
									Defluviitaleaceae UCG-011	0.119511
									[Eubacterium] yurii group	0.116608
									Centipeda	0.113946
									Intestinimonas	0.110847
									Jatrophihabitans	0.110418
									Bryobacter	0.1084
									Dokdonella	0.105895
									Candidatus Koribacter	0.102412
									Enterococcus	0.0971413
									Aggregatibacter	0.0956186
									Oscillibacter	0.0947012
									Cardiobacterium	0.0929633
									Kingella	0.0912478
									Oribacterium	0.0874475
									Moryella	0.0806334
									Granulicatella	0.0673248
